# Genetic architectures of brain-related traits are shaped by strong selective constraints

**DOI:** 10.64898/2026.03.22.713538

**Authors:** Huisheng Zhu, Yuval B. Simons, Jeffrey P. Spence, Guy Sella, Jonathan K. Pritchard

## Abstract

Genome-wide association studies (GWAS) have identified hundreds of significant loci for psychiatric disorders, yet the strength of these associations remains modest compared to other human complex traits with similar numbers of hits. Whether this pattern reflects statistical artifacts or real biological differences — and, if the latter, what underlies it — remains unclear. In addition to psychiatric disorders, we find that other traits with functional enrichment in the central nervous system (CNS), whether binary or quantitative, also share similar genetic architectures, characterized by GWAS hits of limited statistical significance and generally higher allele frequencies. To robustly compare traits that differ in GWAS statistical power, we demonstrate how binarizing a quantitative trait reduces power. This loss of power can be replicated by a matched “effective sample size” on the liability scale. After matching “effective sample sizes”, we show that CNS-enriched traits have large mutational target sizes, with contributing variants and genes experiencing stronger selection than those for other traits. Our findings reveal heterogeneity among diseases and provide insights into traits that more effectively capture fitness-relevant processes. More broadly, our results suggest that the genetic architectures of complex traits are shaped by the tissues through which these traits are mediated.
