## Supplementary Table 1 for "Genetic architectures of brain-related traits are shaped by strong selective constraints"

### Sheet: TableS1
UKBB_code	Trait	Abbreviation	SNP_h2	COJO_hit_count	Included	CNS_traits	CNS_independent_set	non_CNS_independent_set
50_irnt	Standing height	/	0.485	1722	1	0	0	0
20015_irnt	Sitting height	/	0.349	1181	1	0	0	0
23129_irnt	Trunk fat-free mass	/	0.298	902	1	1	0	0
23101_irnt	Whole body fat-free mass	/	0.303	899	1	1	0	0
23130_irnt	Trunk predicted mass	/	0.296	896	1	1	1	0
23102_irnt	Whole body water mass	/	0.302	879	1	1	0	0
23105_irnt	Basal metabolic rate	/	0.296	871	1	1	0	0
30100_irnt	Mean platelet (thrombocyte) volume	/	0.406	813	1	0	0	1
23113_irnt	Leg fat-free mass (right)	/	0.282	789	1	1	0	0
23114_irnt	Leg predicted mass (right)	/	0.282	789	1	1	0	0
30080_irnt	Platelet count	/	0.308	787	1	0	0	0
23121_irnt	Arm fat-free mass (right)	/	0.275	771	1	1	0	0
23122_irnt	Arm predicted mass (right)	/	0.275	764	1	1	0	0
23118_irnt	Leg predicted mass (left)	/	0.281	751	1	1	0	0
23117_irnt	Leg fat-free mass (left)	/	0.282	748	1	1	0	0
23125_irnt	Arm fat-free mass (left)	/	0.27	747	1	1	0	0
23126_irnt	Arm predicted mass (left)	/	0.269	737	1	1	0	0
23106_irnt	Impedance of whole body	/	0.269	702	1	1	0	0
30090_irnt	Platelet crit	/	0.256	699	1	0	0	1
23098_irnt	Weight	/	0.266	668	1	1	0	0
21002_irnt	Weight	/	0.265	663	1	1	0	0
23108_irnt	Impedance of leg (left)	/	0.252	633	1	1	0	0
30010_irnt	Red blood cell (erythrocyte) count	/	0.234	627	1	0	0	0
30770_irnt	IGF-1	/	0.253	624	1	0	0	0
30040_irnt	Mean corpuscular volume	/	0.267	621	1	0	0	0
30110_irnt	Platelet distribution width	/	0.203	616	1	0	0	1
23107_irnt	Impedance of leg (right)	/	0.251	609	1	1	0	0
23110_irnt	Impedance of arm (left)	/	0.244	598	1	1	0	0
30210_irnt	Eosinophill percentage	/	0.215	588	1	0	0	1
30130_irnt	Monocyte count	/	0.23	584	1	0	0	1
30050_irnt	Mean corpuscular haemoglobin	MCH	0.253	576	1	0	0	1
23109_irnt	Impedance of arm (right)	/	0.248	560	1	1	0	0
21001_irnt	Body mass index (BMI)	BMI	0.248	555	1	1	0	0
30610_irnt	Alkaline phosphatase	/	0.309	552	1	0	0	0
23104_irnt	Body mass index (BMI)	BMI	0.249	550	1	1	1	0
30700_irnt	Creatinine	/	0.211	540	1	0	0	0
30120_irnt	Lymphocyte count	/	0.21	537	1	0	0	1
30750_irnt	Glycated haemoglobin (HbA1c)	/	0.196	533	1	0	0	0
23128_irnt	Trunk fat mass	/	0.239	527	1	1	0	0
30260_irnt	Mean reticulocyte volume	/	0.2	526	1	0	0	0
30270_irnt	Mean sphered cell volume	/	0.2	525	1	0	0	0
30000_irnt	White blood cell (leukocyte) count	/	0.191	523	1	0	0	0
30070_irnt	Red blood cell (erythrocyte) distribution width	/	0.217	522	1	0	0	1
30830_irnt	SHBG	/	0.23	518	1	0	0	0
30190_irnt	Monocyte percentage	/	0.213	516	1	0	0	0
23100_irnt	Whole body fat mass	/	0.239	505	1	1	0	0
23116_irnt	Leg fat mass (left)	/	0.234	504	1	1	0	0
30720_irnt	Cystatin C	/	0.321	501	1	0	0	0
23124_irnt	Arm fat mass (left)	/	0.232	501	1	1	0	0
49_irnt	Hip circumference	/	0.223	497	1	1	0	0
30300_irnt	High light scatter reticulocyte count	/	0.248	489	1	0	0	1
30290_irnt	High light scatter reticulocyte percentage	/	0.248	487	1	0	0	0
3062_irnt	Forced vital capacity (FVC)	/	0.21	487	1	0	0	0
30180_irnt	Lymphocyte percentage	/	0.163	486	1	0	0	0
23112_irnt	Leg fat mass (right)	/	0.232	484	1	1	0	0
30020_irnt	Haemoglobin concentration	/	0.174	482	1	0	0	0
23099_irnt	Body fat percentage	/	0.23	478	1	1	0	0
23120_irnt	Arm fat mass (right)	/	0.232	475	1	1	0	0
30730_irnt	Gamma glutamyltransferase	/	0.228	466	1	0	0	0
30140_irnt	Neutrophill count	/	0.164	466	1	0	0	1
20151_irnt	Forced vital capacity (FVC), Best measure	/	0.237	463	1	0	0	0
23123_irnt	Arm fat percentage (left)	/	0.225	462	1	1	0	0
30240_irnt	Reticulocyte percentage	/	0.225	450	1	0	0	0
23127_irnt	Trunk fat percentage	/	0.221	450	1	1	0	0
30250_irnt	Reticulocyte count	/	0.227	443	1	0	0	0
23115_irnt	Leg fat percentage (left)	/	0.221	442	1	1	0	0
30200_irnt	Neutrophill percentage	/	0.153	442	1	0	0	0
3147_irnt	Heel quantitative ultrasound index (QUI), direct entry	/	0.315	438	1	0	0	0
78_irnt	Heel bone mineral density (BMD) T-score, automated	/	0.315	438	1	0	0	0
3148_irnt	Heel bone mineral density (BMD)	/	0.318	434	1	0	0	0
23111_irnt	Leg fat percentage (right)	/	0.221	432	1	1	0	0
30030_irnt	Haematocrit percentage	/	0.163	428	1	0	0	1
3143_irnt	Ankle spacing width	/	0.302	426	1	0	0	0
20153_irnt	Forced expiratory volume in 1-second (FEV1), predicted	/	0.433	425	1	0	0	0
30760_irnt	HDL cholesterol	/	0.33	421	1	0	0	0
23119_irnt	Arm fat percentage (right)	/	0.222	419	1	1	0	0
30880_irnt	Urate	/	0.214	411	1	0	0	0
3144_irnt	Heel Broadband ultrasound attenuation, direct entry	/	0.288	408	1	0	0	0
48_irnt	Waist circumference	/	0.206	408	1	1	0	0
3063_irnt	Forced expiratory volume in 1-second (FEV1)	/	0.192	400	1	0	0	1
30860_irnt	Total protein	/	0.167	388	1	0	0	0
30870_irnt	Triglycerides	/	0.218	358	1	0	0	0
30630_irnt	Apolipoprotein A	/	0.285	355	1	0	0	0
30650_irnt	Aspartate aminotransferase	/	0.143	353	1	0	0	0
20150_irnt	Forced expiratory volume in 1-second (FEV1), Best measure	/	0.213	349	1	0	0	0
30280_irnt	Immature reticulocyte fraction	/	0.164	332	1	0	0	0
102_irnt	Pulse rate, automated reading	/	0.157	330	1	0	0	1
4080_irnt	Systolic blood pressure, automated reading	/	0.151	327	1	0	0	0
30640_irnt	Apolipoprotein B	/	0.092	327	1	0	0	0
30600_irnt	Albumin	/	0.145	314	1	0	0	0
30620_irnt	Alanine aminotransferase	/	0.132	300	1	0	0	0
30710_irnt	C-reactive protein	/	0.193	286	1	0	0	0
30680_irnt	Calcium	/	0.135	285	1	0	0	0
4079_irnt	Diastolic blood pressure, automated reading	/	0.143	260	1	0	0	1
30690_irnt	Cholesterol	/	0.112	246	1	0	0	0
30670_irnt	Urea	/	0.119	236	1	0	0	0
30780_irnt	LDL direct	LDL	0.082	226	1	0	0	0
4124_irnt	Heel bone mineral density (BMD) (right)	/	0.333	223	1	0	0	0
4123_irnt	Heel quantitative ultrasound index (QUI), direct entry (right)	/	0.331	220	1	0	0	0
4125_irnt	Heel bone mineral density (BMD) T-score, automated (right)	/	0.331	220	1	0	0	0
4105_irnt	Heel bone mineral density (BMD) (left)	/	0.335	212	1	0	0	0
4104_irnt	Heel quantitative ultrasound index (QUI), direct entry (left)	/	0.332	208	1	0	0	0
4106_irnt	Heel bone mineral density (BMD) T-score, automated (left)	/	0.332	208	1	0	0	0
4120_irnt	Heel broadband ultrasound attenuation (right)	/	0.295	207	1	0	0	0
2139_irnt	Age first had sexual intercourse	AFS	0.161	201	1	1	1	0
30810_irnt	Phosphate	/	0.134	198	1	0	0	0
4119_irnt	Ankle spacing width (right)	/	0.312	192	1	0	0	0
5135_irnt	3mm strong meridian (left)	/	0.385	191	1	0	0	1
4100_irnt	Ankle spacing width (left)	/	0.318	191	1	0	0	0
5099_irnt	3mm weak meridian (right)	/	0.387	189	1	0	0	0
5132_irnt	3mm strong meridian (right)	/	0.384	189	1	0	0	0
4101_irnt	Heel broadband ultrasound attenuation (left)	/	0.298	189	1	0	0	1
5096_irnt	3mm weak meridian (left)	/	0.394	188	1	0	0	0
47_irnt	Hand grip strength (right)	/	0.117	182	1	1	1	0
5133_irnt	6mm strong meridian (right)	/	0.423	171	1	0	0	0
5098_irnt	6mm weak meridian (right)	/	0.419	171	1	0	0	0
5097_irnt	6mm weak meridian (left)	/	0.434	170	1	0	0	0
5134_irnt	6mm strong meridian (left)	/	0.428	166	1	0	0	0
46_irnt	Hand grip strength (left)	/	0.117	150	1	1	0	0
30840_irnt	Total bilirubin	/	0.543	147	1	0	0	0
3064_irnt	Peak expiratory flow (PEF)	/	0.106	142	1	0	0	0
5257_irnt	Corneal resistance factor (right)	/	0.336	136	1	0	0	0
30060_irnt	Mean corpuscular haemoglobin concentration	/	0.053	133	1	0	0	0
30850_irnt	Testosterone	/	0.077	131	1	0	0	0
5085_irnt	Spherical power (left)	/	0.328	127	1	0	0	0
5084_irnt	Spherical power (right)	/	0.326	123	1	1	0	0
30740_irnt	Glucose	/	0.089	123	1	0	0	0
20022_irnt	Birth weight	/	0.122	122	1	0	0	1
5265_irnt	Corneal resistance factor (left)	/	0.311	120	1	0	0	1
5256_irnt	Corneal hysteresis (right)	/	0.275	90	1	0	0	0
5263_irnt	Intra-ocular pressure, Goldmann-correlated (left)	/	0.246	83	1	0	0	0
30660_irnt	Direct bilirubin	/	0.438	80	1	0	0	0
3581_irnt	Age at menopause (last menstrual period)	/	0.115	80	1	0	0	1
5255_irnt	Intra-ocular pressure, Goldmann-correlated (right)	/	0.236	79	1	0	0	0
5264_irnt	Corneal hysteresis (left)	/	0.247	76	1	0	0	0
30890_irnt	Vitamin D	/	0.1	75	1	0	0	0
404_irnt	Duration to first press of snap-button in each round	DFP	0.081	74	1	1	1	0
20127_irnt	Neuroticism score	NS	0.112	71	1	1	1	0
20154_irnt	Forced expiratory volume in 1-second (FEV1), predicted percentage	/	0.206	69	1	0	0	0
4194_irnt	Pulse rate	/	0.143	67	1	0	0	0
20023_irnt	Mean time to correctly identify matches	TIM	0.078	63	1	1	0	0
400_irnt	Time to complete round	TCR	0.092	62	1	1	1	0
2217_irnt	Age started wearing glasses or contact lenses	/	0.075	62	1	1	1	0
20016_irnt	Fluid intelligence score	FIS	0.223	48	1	1	1	0
30530_irnt	Sodium in urine	/	0.073	47	1	1	1	0
5254_irnt	Intra-ocular pressure, corneal-compensated (right)	/	0.166	41	1	0	0	1
5262_irnt	Intra-ocular pressure, corneal-compensated (left)	/	0.169	34	1	0	0	0
30510_irnt	Creatinine (enzymatic) in urine	/	0.066	31	1	1	0	0
399_irnt	Number of incorrect matches in round	IMR	0.054	28	1	1	0	0
1488_irnt	Tea intake	/	0.054	26	1	1	1	0
3761_irnt	Age hay fever, rhinitis or eczema diagnosed	/	0.11	25	1	0	0	1
30220_irnt	Basophill percentage	/	0.049	140	0	0	0	0
129_irnt	Place of birth in UK - north co-ordinate	/	0.025	49	0	0	0	0
130_irnt	Place of birth in UK - east co-ordinate	/	0.013	29	0	0	0	0
1438_irnt	Bread intake	/	0.049	19	0	0	0	0
2754_irnt	Age at first live birth	/	0.185	18	0	0	0	0
3786_irnt	Age asthma diagnosed	/	0.114	18	0	0	0	0
22704_irnt	Home location - north co-ordinate (1km resolution) [obsolete]	/	0.023	13	0	0	0	0
5116_irnt	3mm cylindrical power (right)	/	0.112	12	0	0	0	0
30520_irnt	Potassium in urine	/	0.042	12	0	0	0	0
5983_irnt	ECG, heart rate	/	0.099	10	0	0	0	0
874_irnt	Duration of walks	/	0.049	10	0	0	0	0
22501_irnt	Year ended full time education	/	0.147	9	0	0	0	0
4290_irnt	Duration screen displayed	/	0.101	9	0	0	0	0
3536_irnt	Age started hormone-replacement therapy (HRT)	/	0.078	9	0	0	0	0
22702_irnt	Home location - east co-ordinate (1km resolution) [obsolete]	/	0.012	9	0	0	0	0
12340_irnt	QRS duration	/	0.241	8	0	0	0	0
20075_irnt	Home location at assessment - north co-ordinate (1km resolution)	/	0.022	8	0	0	0	0
2966_irnt	Age high blood pressure diagnosed	/	0.078	7	0	0	0	0
20074_irnt	Home location at assessment - east co-ordinate (1km resolution)	/	0.011	7	0	0	0	0
5158_irnt	6mm asymmetry index (right)	/	0.128	6	0	0	0	0
2764_irnt	Age at last live birth	/	0.105	6	0	0	0	0
5119_irnt	3mm cylindrical power (left)	/	0.088	6	0	0	0	0
2976_irnt	Age diabetes diagnosed	/	0.067	6	0	0	0	0
2794_irnt	Age started oral contraceptive pill	/	0.062	6	0	0	0	0
30500_irnt	Microalbumin in urine	/	0.043	6	0	0	0	0
5157_irnt	6mm asymmetry index (left)	/	0.128	5	0	0	0	0
22146_irnt	Age hayfever or allergic rhinitis diagnosed by doctor	/	0.12	5	0	0	0	0
6033_irnt	Maximum heart rate during fitness test	/	0.087	5	0	0	0	0
5104_irnt	3mm strong meridian angle (left)	/	0.087	4	0	0	0	0
5107_irnt	3mm strong meridian angle (right)	/	0.075	4	0	0	0	0
4195_irnt	Pulse wave reflection index	/	0.056	4	0	0	0	0
21021_irnt	Pulse wave Arterial Stiffness index	/	0.049	4	0	0	0	0
5087_irnt	Cylindrical power (right)	/	0.039	4	0	0	0	0
914_irnt	Duration of vigorous activity	/	0.032	4	0	0	0	0
189_irnt	Townsend deprivation index at recruitment	/	0.031	4	0	0	0	0
22147_irnt	Age asthma diagnosed by doctor	/	0.138	3	0	0	0	0
30790_irnt	Lipoprotein A	/	0.127	3	0	0	0	0
5111_irnt	3mm asymmetry angle (left)	/	0.07	3	0	0	0	0
4196_irnt	Pulse wave peak to peak time	/	0.05	3	0	0	0	0
5118_irnt	6mm cylindrical power (left)	/	0.045	3	0	0	0	0
1807_irnt	Fathers age at death	/	0.033	3	0	0	0	0
5086_irnt	Cylindrical power (left)	/	0.031	3	0	0	0	0
699_irnt	Length of time at current address	/	0.024	3	0	0	0	0
24019_irnt	Particulate matter air pollution (pm10); 2007	/	0.015	3	0	0	0	0
93_irnt	Systolic blood pressure, manual reading	/	0.135	2	0	0	0	0
5105_irnt	6mm strong meridian angle (left)	/	0.076	2	0	0	0	0
6032_irnt	Maximum workload during fitness test	/	0.071	2	0	0	0	0
5984_irnt	ECG, load	/	0.066	2	0	0	0	0
5201_irnt	logMAR, final (right)	/	0.048	2	0	0	0	0
5117_irnt	6mm cylindrical power (right)	/	0.042	2	0	0	0	0
5163_irnt	3mm regularity index (left)	/	0.026	2	0	0	0	0
24017_irnt	Nitrogen dioxide air pollution; 2006	/	0.016	2	0	0	0	0
24003_irnt	Nitrogen dioxide air pollution; 2010	/	0.014	2	0	0	0	0
12336_irnt	Ventricular rate	/	0.265	1	0	0	0	0
22641_irnt	Period spent working mix of day and night shifts	/	0.126	1	0	0	0	0
5110_irnt	6mm asymmetry angle (left)	/	0.103	1	0	0	0	0
5109_irnt	6mm asymmetry angle (right)	/	0.089	1	0	0	0	0
5106_irnt	6mm strong meridian angle (right)	/	0.074	1	0	0	0	0
100011_irnt	Iron	/	0.067	1	0	0	0	0
100002_irnt	Energy	/	0.065	1	0	0	0	0
5162_irnt	6mm regularity index (left)	/	0.055	1	0	0	0	0
5986_irnt	ECG, phase time	/	0.049	1	0	0	0	0
100012_irnt	Vitamin B6	/	0.047	1	0	0	0	0
5100_irnt	3mm weak meridian angle (right)	/	0.045	1	0	0	0	0
5115_irnt	3mm cylindrical power angle (right)	/	0.044	1	0	0	0	0
100024_irnt	Calcium	/	0.043	1	0	0	0	0
4288_irnt	Time to answer	/	0.032	1	0	0	0	0
30800_irnt	Oestradiol	/	0.03	1	0	0	0	0
5208_irnt	logMAR, final (left)	/	0.028	1	0	0	0	0
4230_irnt	Signal-to-noise-ratio (SNR) of triplet (left)	/	0.025	1	0	0	0	0
20019_irnt	Speech-reception-threshold (SRT) estimate (left)	/	0.022	1	0	0	0	0
3526_irnt	Mothers age at death	/	0.022	1	0	0	0	0
767_irnt	Length of working week for main job	/	0.022	1	0	0	0	0
5089_irnt	Astigmatism angle (left)	/	0.021	1	0	0	0	0
5156_irnt	3mm asymmetry index (left)	/	0.017	1	0	0	0	0
24018_irnt	Nitrogen dioxide air pollution; 2007	/	0.016	1	0	0	0	0
24016_irnt	Nitrogen dioxide air pollution; 2005	/	0.015	1	0	0	0	0
4233_irnt	Mean signal-to-noise ratio (SNR), (left)	/	0.013	1	0	0	0	0
24007_irnt	Particulate matter air pollution (pm2.5) absorbance; 2010	/	0.005	1	0	0	0	0
24010_irnt	Inverse distance to the nearest road	/	0.005	1	0	0	0	0
4700_irnt	Age cataract diagnosed	/	-0.058	1	0	0	0	0
3160_irnt	Weight, manual entry	/	0.281	0	0	0	0	0
3627_irnt	Age angina diagnosed	/	0.192	0	0	0	0	0
94_irnt	Diastolic blood pressure, manual reading	/	0.119	0	0	0	0	0
100017_irnt	Magnesium	/	0.073	0	0	0	0	0
3436_irnt	Age started smoking in current smokers	/	0.073	0	0	0	0	0
5101_irnt	6mm weak meridian angle (right)	/	0.072	0	0	0	0	0
5114_irnt	6mm cylindrical power angle (right)	/	0.072	0	0	0	0	0
2867_irnt	Age started smoking in former smokers	/	0.071	0	0	0	0	0
3872_irnt	Age of primiparous women at birth of child	/	0.07	0	0	0	0	0
100001_irnt	Food weight	/	0.069	0	0	0	0	0
100016_irnt	Potassium	/	0.063	0	0	0	0	0
20420_irnt	Longest period spent worried or anxious	/	0.062	0	0	0	0	0
4012_irnt	Age deep-vein thrombosis (DVT, blood clot in leg) diagnosed	/	0.061	0	0	0	0	0
100009_irnt	Englyst dietary fibre	/	0.06	0	0	0	0	0
100008_irnt	Total sugars	/	0.057	0	0	0	0	0
5108_irnt	3mm asymmetry angle (right)	/	0.056	0	0	0	0	0
100004_irnt	Fat	/	0.055	0	0	0	0	0
22507_irnt	Age of stopping smoking	/	0.054	0	0	0	0	0
5112_irnt	3mm cylindrical power angle (left)	/	0.054	0	0	0	0	0
5103_irnt	3mm weak meridian angle (left)	/	0.053	0	0	0	0	0
100005_irnt	Carbohydrate	/	0.052	0	0	0	0	0
5102_irnt	6mm weak meridian angle (left)	/	0.05	0	0	0	0	0
5113_irnt	6mm cylindrical power angle (left)	/	0.05	0	0	0	0	0
5159_irnt	3mm asymmetry index (right)	/	0.049	0	0	0	0	0
100014_irnt	Folate	/	0.047	0	0	0	0	0
100025_irnt	Vitamin E	/	0.047	0	0	0	0	0
5161_irnt	6mm regularity index (right)	/	0.047	0	0	0	0	0
100007_irnt	Polyunsaturated fat	/	0.045	0	0	0	0	0
5160_irnt	3mm regularity index (right)	/	0.043	0	0	0	0	0
6038_irnt	Number of trend entries	/	0.043	0	0	0	0	0
100023_irnt	Starch	/	0.041	0	0	0	0	0
100006_irnt	Saturated fat	/	0.04	0	0	0	0	0
22644_irnt	Consecutive night shifts during mixed shift periods	/	0.04	0	0	0	0	0
100003_irnt	Protein	/	0.035	0	0	0	0	0
20434_irnt	Age at last episode of depression	/	0.032	0	0	0	0	0
100015_irnt	Vitamin C	/	0.029	0	0	0	0	0
22605_irnt	Work hours per week - exact value	/	0.028	0	0	0	0	0
20121_irnt	Cascot confidence score	/	0.027	0	0	0	0	0
4241_irnt	Signal-to-noise-ratio (SNR) of triplet (right)	/	0.027	0	0	0	0	0
20433_irnt	Age at first episode of depression	/	0.025	0	0	0	0	0
22643_irnt	Number of night shifts worked monthly during mixed shift periods	/	0.024	0	0	0	0	0
5088_irnt	Astigmatism angle (right)	/	0.02	0	0	0	0	0
100019_irnt	Carotene	/	0.017	0	0	0	0	0
20021_irnt	Speech-reception-threshold (SRT) estimate (right)	/	0.017	0	0	0	0	0
4609_irnt	Longest period of depression	/	0.017	0	0	0	0	0
24004_irnt	Nitrogen oxides air pollution; 2010	/	0.015	0	0	0	0	0
24006_irnt	Particulate matter air pollution (pm2.5); 2010	/	0.014	0	0	0	0	0
796_irnt	Distance between home and job workplace	/	0.014	0	0	0	0	0
757_irnt	Time employed in main current job	/	0.011	0	0	0	0	0
100013_irnt	Vitamin B12	/	0.01	0	0	0	0	0
100018_irnt	Retinol	/	0.01	0	0	0	0	0
22503_irnt	Years of cough on most days	/	0.007	0	0	0	0	0
4244_irnt	Mean signal-to-noise ratio (SNR), (right)	/	0.007	0	0	0	0	0
24005_irnt	Particulate matter air pollution (pm10); 2010	/	0.005	0	0	0	0	0
84_irnt	Cancer year/age first occurred	/	0.005	0	0	0	0	0
24008_irnt	Particulate matter air pollution 2.5-10um; 2010	/	0.003	0	0	0	0	0
24020_irnt	Average daytime sound level of noise pollution	/	0.003	0	0	0	0	0
24021_irnt	Average evening sound level of noise pollution	/	0.003	0	0	0	0	0
24022_irnt	Average night-time sound level of noise pollution	/	0.003	0	0	0	0	0
24023_irnt	Average 16-hour sound level of noise pollution	/	0.003	0	0	0	0	0
24024_irnt	Average 24-hour sound level of noise pollution	/	0.003	0	0	0	0	0
24011_irnt	Traffic intensity on the nearest major road	/	0.002	0	0	0	0	0
24012_irnt	Inverse distance to the nearest major road	/	0.001	0	0	0	0	0
5375_irnt	Longest period of unenthusiasm / disinterest	/	0.001	0	0	0	0	0
100021_irnt	Vitamin D	/	0	0	0	0	0	0
30820_irnt	Rheumatoid factor	/	0	0	0	0	0	0
30897_irnt	Estimated sample dilution factor	/	0	0	0	0	0	0
3894_irnt	Age heart attack diagnosed	/	0	0	0	0	0	0
40007_irnt	Age at death	/	-0.003	0	0	0	0	0
20455_irnt	Age when last took cannabis	/	-0.005	0	0	0	0	0
20007_irnt	Interpolated Age of participant when cancer first diagnosed	/	-0.014	0	0	0	0	0
12338_irnt	P duration	/	-0.019	0	0	0	0	0
4056_irnt	Age stroke diagnosed	/	-0.211	0	0	0	0	0
				TOTAL:	151	50	11	21
